# Differential gene expression analysis reveals novel genes and pathways in pediatric septic shock patients

**DOI:** 10.1101/611947

**Authors:** Akram Mohammed, Yan Cui, Valeria R. Mas, Rishikesan Kamaleswaran

**Affiliations:** University of Tennessee Health Science Center, Memphis, TN, USA

**Author notes:** Corresponding Author Rishikesan Kamaleswaran, Ph.D., 50 N. Dunlap St, 4th Floor 491R, Memphis, 38103, TN, USA, E.

## Abstract

Septic shock is a severe health condition caused by uncontrolled sepsis. Advancements in the high-throughput sequencing techniques have risen the number of potential genetic biomarkers under review. Multiple genetic markers and functional pathways play a part in the development and progression of pediatric septic shock. Fifty-four differentially expressed pediatric septic shock gene biomarkers were identified using gene expression data from 181 pediatric intensive care unit (PICU) patients within the first 24 hours of admission. The gene expression signatures discovered showed discriminatory power between pediatric septic shock survivors and nonsurvivors types. Using functional enrichment analysis of differentially expressed genes (DEGs), the known genes and pathways in septic shock were validated, and unexplored septic shock-related genes and functional groups were identified. Septic shock survivors were distinguished from septic shock non-survivors by differential expression of genes involved in the immune response, chemokine-mediated signaling, neutrophil chemotaxis, and chemokine activity. The identification of the septic shock gene biomarkers may facilitate in septic shock diagnosis, treatment, and prognosis.
