## Supplementary File 1 for "Differential gene expression analysis reveals novel genes and pathways in pediatric septic shock patients"

### Sheet: Sheet1
Gene	FC	AveExpr	t	P.Value	adj.P.Val	B
DDIT4	2.1213	8.44154	5.49072	1.32949e-07	0.000591913	6.9226
CCL3	2.11941	6.20811	4.62703	7.02312e-06	0.0127171	3.44053
PRG2	2.1131	5.48492	5.61178	7.35359e-08	0.00053262	7.44417
MT1M	1.77526	3.72997	5.64158	6.34789e-08	0.00053262	7.57375
CDC20	1.68419	6.18643	4.05901	7.30704e-05	0.0408932	1.40153
KIF20A	1.65576	4.94024	4.67372	5.73674e-06	0.0127171	3.61741
MAFF	1.64129	6.8158	4.43711	1.57529e-05	0.0155588	2.73531
EBI3	1.63567	5.41593	4.51706	1.12452e-05	0.0135748	3.02936
MELK	1.62642	6.41303	4.14152	5.2727e-05	0.0347183	1.68443
TOP2A	1.58212	4.99789	4.04511	7.71606e-05	0.0408932	1.35436
NUSAP1	1.53571	6.62751	3.92809	0.000121402	0.0497724	0.962304
RGL1	1.5216	7.28876	4.44794	1.5054e-05	0.0155588	2.77488
TCEAL9	1.46772	4.03956	4.67245	5.76849e-06	0.0127171	3.61259
SDC4	1.44113	6.02672	5.48574	1.36203e-07	0.000591913	6.9013
CCL20	1.42997	3.91964	3.95515	0.00010942	0.0464717	1.0521
CDK1	1.42718	4.99102	4.09446	6.35507e-05	0.0394541	1.5225
HJURP	1.41715	5.42261	4.56249	9.26683e-06	0.0135748	3.19831
KIF2C	1.39168	5.88856	4.66925	5.84939e-06	0.0127171	3.60041
CCL2	1.38893	4.03389	4.34011	2.3575e-05	0.0213442	2.38407
SLCO4A1	1.38227	5.63489	4.96707	1.5578e-06	0.00564156	4.75931
SLC39A8	1.37269	5.43663	4.57418	8.81488e-06	0.0135748	3.24198
PRG3	1.35594	6.46067	4.44774	1.50664e-05	0.0155588	2.77416
NDUFV2	1.35396	8.43112	4.03336	8.07893e-05	0.0417969	1.31456
NEK2	1.34159	4.81617	4.23455	3.62879e-05	0.0268686	2.0089
EPDR1	1.34081	4.73791	4.32055	2.55511e-05	0.022208	2.314
JUN	1.32639	5.02837	5.91161	1.63683e-08	0.000355667	8.76865
CDC45	1.30868	5.82891	4.05558	7.40608e-05	0.0408932	1.38987
TFRC	1.30013	6.52504	3.97474	0.000101454	0.0449898	1.11746
LMNA	1.29815	6.10963	4.20944	4.01633e-05	0.0281519	1.92073
SPAG5	1.27167	6.12542	3.95093	0.000111212	0.0464717	1.03806
CFH	1.26436	3.67018	3.95731	0.000108514	0.0464717	1.05929
ESPL1	1.26127	5.9763	4.34272	2.33224e-05	0.0213442	2.39345
EMP1	1.25639	4.06196	4.26156	3.25197e-05	0.0252365	2.10421
HMGB3P1	1.23915	6.14029	4.53496	1.04215e-05	0.0135748	3.09577
APOC1	1.23814	6.12292	4.62873	6.97168e-06	0.0127171	3.44695
RAD51	1.23808	4.65554	4.07503	6.86114e-05	0.0402934	1.45609
BTG3	1.23585	4.8826	4.3005	2.77419e-05	0.0231848	2.24242
CXCL3	1.22775	4.40986	4.22911	3.7096e-05	0.0268686	1.98976
C11orf96	1.22593	4.45253	4.52606	1.08234e-05	0.0135748	3.06274
CCNB2	1.21986	5.48886	4.17517	4.60952e-05	0.0313001	1.8011
AREG	1.20728	3.37546	4.27732	3.04981e-05	0.0245442	2.16002
REXO5	1.1758	4.7662	4.12888	5.54466e-05	0.0354353	1.6408
ETV5	1.16178	4.65839	4.04976	7.5769e-05	0.0408932	1.37012
SCD	1.16099	6.02151	4.01973	8.52019e-05	0.0430541	1.26852
SPRED2	1.15566	4.20909	4.53272	1.05213e-05	0.0135748	3.08745
CCNF	1.15491	5.17316	3.99913	9.23089e-05	0.043369	1.19918
RCBTB2	-1.298	6.47148	-4.00806	8.91635e-05	0.0430541	1.22918
AKIP1	-1.48229	9.34051	-4.0123	8.77042e-05	0.0430541	1.24346
CD86	-1.48909	7.04363	-3.98683	9.68206e-05	0.0438295	1.1579
TNFRSF10C	-1.53933	8.67882	-4.64327	6.54689e-06	0.0127171	3.50191
SLC46A2	-1.60875	5.88015	-4.08489	6.59949e-05	0.0398334	1.48979
LOC254896	-1.6466	8.49838	-4.45235	1.47775e-05	0.0155588	2.79105
ARHGEF40	-1.66064	6.88061	-3.99498	9.38074e-05	0.043369	1.18525
